# Improving yield and fruit quality traits in sweet passion fruit: evidence for genotype by environment interaction and cross-compatibility in selected genotypes

**DOI:** 10.1101/714162

**Authors:** Lourdes Maria Chavarría-Perez, Willian Giordani, Kaio Olimpio das Graças Dias, Zirlane Portugal da Costa, Carolina Albuquerque Massena Ribeiro, Anderson Roberto Benedetti, Luiz Augusto Cauz-Santos, Guilherme da Silva Pereira, João Ricardo Bachega Feijó Rosa, Antonio Augusto Franco Garcia, Maria Lucia Carneiro Vieira

## Abstract

Breeding for yield and fruit quality traits in passion fruits is complex due to the polygenic nature of these traits and the existence of genetic correlations among them. Therefore, studies focused on crop management practices and breeding using modern quantitative genetic approaches are still needed, especially for *Passiflora alata*, an understudied crop, popular known as the sweet passion fruit. It is assumed to be a self-incompatible species and is highly appreciated for its typical aroma and flavor characteristics. With the aim of estimating the genetic and phenotypic parameters related to fruit traits, our group has already investigated a sweet passion fruit progeny consisting of 100 individuals from which 30 genotypes were selected. In this study, we reevaluated these superior genotypes in three environmental conditions. The results of the multi-environment trial analysis indicate that the genotypes do not behave consistently across these environments, and this was taken into account when selecting genotypes. Pairwise genetic correlations among the fruit traits were evaluated, and different genotype rankings obtained depending on the trait and environment, providing further evidence of genotype by environment interaction. Finally, we used a multiplicative selection index to select 20% of genotypes for weight of pulp and against thickness and weight of the fruit skin. The response to selection was positive for all traits except soluble solids, and the superior (six) genotypes were ranked. The consensus is that open-pollinated populations can be used as commercial varieties in crop species that are sensitive to inbreeding depression or within breeding programs that are not well developed. For these reasons, we performed a complete diallel cross for evaluating the capability of the selected genotypes to be fertilized and set fruits. Most of the crosses were compatible, resulting in over 50% fruit set. It is worth noting that all genotypes produce fruits if used as females, which is essential to guarantee yields in commercial orchards.
