## Supplementary material 1 for "Improving yield and fruit quality traits in sweet passion fruit: evidence for genotype by environment interaction and cross-compatibility in selected genotypes"

### Sheet: Plan1
Likelihood ratio (LTR) test values and the respective p-values for 8 traits related to fruit quality and yield.
Trait	LRT	p-value
WF	7102254	0
FD	8297348	0
LF	516387	6.67E-13
TS	7330876	0
WS	1417526	0.000166546
WP	5159736	6.81E-13
PY	29178	6.60E-08
TSS	4038603	0.04447062
Yield	4950987	1.97E-12
WF: Weight of Fruit; FD: Diameter of Fruit; LF: Length of Fruit; TS: Thickness of Fruit Skin; WS: Weight of Fruit Skin; WP: Weight of Pulp; PY: Pulp Yield; TSS: Total Soluble Solids.
