## Supplementary material 2 for "Improving yield and fruit quality traits in sweet passion fruit: evidence for genotype by environment interaction and cross-compatibility in selected genotypes"

### Sheet: Plan1
Genetic correlations between locations A, B and C and the respective deviations (DS) for 8 traits related to fruit quality and yield.
Trais	Location	A	B	DS	C	DS
WF	A	1	0.53	0.21	0.78	0.10
	B		1		0.91	0.12
	C				1
DF	A	1	0.17	0.25	0.56	0.16
	B		1		0.91	0.11
	C				1
LF	A	1	0.34	0.21	0.63	0.14
	B		1		0.87	0.09
	C				1
TS	A	1	0.56	0.31	0.79	0.18
	B		1		0.90	0.20
	C				1
WS	A	1	0.43	0.21	0.80	0.08
	B		1		0.82	0.12
	C				1
WP	A	1	0.89	0.15	0.39	0.20
	B		1		0.72	0.20
	C				1
PY	A	1	0.95	0.11	0.71	0.15
	B		1		0.55	0.19
	C				1
TSS	A	1	0.89	0.11	0.96	0.05
	B		1		0.86	0.11
	C				1
Yield	A	1	0.17	0.1	0.55	0.23
	B		1		0.19	0.1
	C				1
WF: Weight of Fruit; DF: Diameter of Fruit; LF: Length of Fruit; TS: Thickness of Fruit Skin; WS: Weight of Fruit Skin; WP: Weight of Pulp; PY: Pulp Yield; TSS: Total Soluble Solids.
