## Supplementary material 3 for "Improving yield and fruit quality traits in sweet passion fruit: evidence for genotype by environment interaction and cross-compatibility in selected genotypes"

### Sheet: Plan1
	Ranking of 32 genotypes (with both parents included) after applying the multiplicative index (MI) with the aim of increasing WP and decreasing TS and WS.
	Genotype	WP_BLUP	WS_BLUP	TS_BLUP	WP-lambda	WS-lambda	TS-lambda	MI
	49	72.37	164.69	9.73	17.88	68.98	1.73	2133.84
	21	57.54	206.98	10.42	3.05	111.28	2.42	821.33
	107	64.95	138.77	9.24	10.46	43.07	1.24	558.61
	125	57.3	140.56	9.62	2.81	44.86	1.62	204.22
	140	59.3	120.07	8.26	4.81	24.37	0.26	30.48
	122	60.06	101.88	8.31	5.57	6.18	0.31	10.67
	SV3	45.73	98.49	7.87	-8.76	2.79	-0.13	3.18
	154	49.48	104.13	8.28	-5.01	8.43	0.28	-11.82
	20	53.36	122.26	8.64	-1.13	26.56	0.64	-19.21
	151	44.39	102.31	8.29	-10.1	6.61	0.29	-19.36
	44	40.19	86.55	7.83	-14.3	-9.15	-0.17	-22.24
	52	43.65	82.8	7.84	-10.84	-12.9	-0.16	-22.37
	92	50.35	105.01	8.71	-4.14	9.31	0.71	-27.35
	87	46.57	101.57	8.61	-7.92	5.87	0.61	-28.33
	69	44.31	77.39	7.8	-10.18	-18.32	-0.2	-37.29
	100	50.97	110.71	8.95	-3.52	15.01	0.95	-50.2
	110	48.91	116.54	8.5	-5.58	20.83	0.5	-58.13
	115	41.7	110.84	8.37	-12.79	15.14	0.37	-71.65
	152	47.01	122.88	8.46	-7.48	27.18	0.46	-93.52
	145	51.39	129.35	8.97	-3.1	33.65	0.97	-101.19
	76	50.96	117.87	9.31	-3.53	22.17	1.31	-102.5
	91	46.43	107.66	9.14	-8.06	11.96	1.14	-109.86
	138	52.86	133.52	10.04	-1.63	37.82	2.04	-125.76
	150	49.51	120.25	9.13	-4.98	24.55	1.13	-138.14
	68	49.88	120.5	9.35	-4.61	24.8	1.35	-154.32
	2(12)	39.14	105.76	9.13	-15.35	10.06	1.13	-174.51
	93	45.76	78.22	6.48	-8.73	-17.48	-1.52	-231.95
	144	41.75	131.92	8.67	-12.74	36.22	0.67	-309.17
	136	46.68	128.33	9.28	-7.81	32.63	1.28	-326.17
	48	41.69	109.87	10.02	-12.8	14.17	2.02	-366.33
	83	48.4	171.3	10.08	-6.09	75.6	2.08	-957.64
	85	42.59	159.08	10.44	-11.9	63.38	2.44	-1840.19
	* The line separates the 6 superior genotypes
